# Age-dependent increase in α-tocopherol and phytosterols in maize leaves exposed to elevated ozone pollution

**DOI:** 10.1101/2020.11.09.360644

**Authors:** Jessica M. Wedow, Charles H. Burroughs, Lorena Rios Acosta, Andrew D.B. Leakey, Elizabeth A. Ainsworth

## Abstract

Tropospheric ozone is a major air pollutant that significantly damages crop production around the world. Crop metabolic responses to rising chronic ozone stress have not been well-studied in the field, especially in C_4_ crops. In this study, we investigated the metabolomic profile of leaves from two diverse maize (*Zea mays*) inbred lines and the hybrid cross during exposure to season-long elevated ozone (~100 nL L^−1^) in the field using free air concentration enrichment (FACE) to identify key biochemical responses of maize to elevated ozone. Senescence, measured by loss of chlorophyll content, was accelerated in the hybrid line, B73 x Mo17, but not in either inbred line (B73 or Mo17). Untargeted metabolomic profiling further revealed that inbred and hybrid lines of maize differed in metabolic responses to ozone. A significant difference in the metabolite profile of hybrid leaves exposed to elevated ozone occurred as leaves aged, but no age-dependent difference in leaf metabolite profiles between ozone conditions was measured in the inbred lines. Phytosterols and α-tocopherol levels increased in B73 x Mo17 leaves as they aged, and to a significantly greater degree in elevated ozone stress. These metabolites are involved in membrane stabilization and chloroplast reactive oxygen species (ROS) quenching. The hybrid line also showed significant yield loss at elevated ozone, which the inbred lines did not. This suggests that the hybrid maize line was more sensitive to ozone exposure than the inbred lines, and up-regulated metabolic pathways to stabilize membranes and quench ROS in response to chronic ozone stress.
