## Supplemental Table 4 for "Age-dependent increase in α-tocopherol and phytosterols in maize leaves exposed to elevated ozone pollution"

### Sheet: A-Time Point A
Table S4. Statistical analysis (ANOVA) of hybrid line B73 x Mo17. ANOVA table for metabolites measured at time point A.
B73 x Mo17- Time Point A
Metabolite	Time Point	tValue	Adjustment	Adjp
Pyroglutamic acid	A	12.24	Tukey	0.0003
N-acetylglutamic acid	A	4.99	Tukey	0.0076
Glycerohexose-2	A	4.61	Tukey	0.0099
Ribose	A	3.29	Tukey	0.0303
Pyruvic acid	A	2.93	Tukey	0.0426
Palmitic acid	A	2.92	Tukey	0.0432
Benzyl glucopyranoside	A	-2.82	Tukey	0.0479
Monomethylphosphate	A	-2.8	Tukey	0.0489
Alanine	A	2.69	Tukey	0.0545
Stigmasterol	A	-2.59	Tukey	0.0607
Campesterol	A	-2.24	Tukey	0.0888
Glycerol	A	2.21	Tukey	0.0918
Raffinose	A	-2.19	Tukey	0.0936
Malic acid	A	-2.16	Tukey	0.0966
Serine	A	2.1	Tukey	0.1035
a-Tocopherol	A	-2.06	Tukey	0.108
Arabitol	A	1.95	Tukey	0.1227
Stearic acid	A	-1.82	Tukey	0.1434
Glycerohexose-1	A	1.81	Tukey	0.1437
Citric acid	A	-1.8	Tukey	0.1463
Mannitol	A	1.76	Tukey	0.1537
Sitosterol	A	1.74	Tukey	0.1566
Inositol, myo	A	-1.67	Tukey	0.1694
Glycerol-3-P	A	1.66	Tukey	0.1727
Ethanolamine	A	-1.62	Tukey	0.1814
Sucrose	A	-1.57	Tukey	0.1911
Aspartic acid	A	1.5	Tukey	0.2083
Phosphoric acid	A	-1.41	Tukey	0.2306
Chlorogenic acid	A	-1.34	Tukey	0.2514
Threonine	A	1.27	Tukey	0.2728
Phytol	A	1.23	Tukey	0.2848
Glycine	A	1.21	Tukey	0.2934
Inositol, scyllo	A	1.19	Tukey	0.2994
Fructose	A	1.17	Tukey	0.3072
Glucose	A	1.12	Tukey	0.3264
y-Hydroxypyridine	A	-1.08	Tukey	0.3414
Linoleic acid	A	-1.07	Tukey	0.3446
Galactofuranose	A	-1.05	Tukey	0.355
Sorbitol	A	-1.03	Tukey	0.3592
Hexose	A	0.93	Tukey	0.4033
a-ketoglutaric acid	A	0.66	Tukey	0.5453
Ferulic acid	A	-0.65	Tukey	0.5508
Quinic acid	A	-0.61	Tukey	0.5729
Succinic acid	A	0.52	Tukey	0.6298
Neochlorogenic acid	A	-0.51	Tukey	0.6368
Lactic acid	A	0.45	Tukey	0.6742
Mannose	A	0.45	Tukey	0.6742
Itaconic acid	A	-0.38	Tukey	0.7211
Malonic acid	A	-0.35	Tukey	0.7429
Aconitic acid	A	0.21	Tukey	0.8471
Maltose	A	0.13	Tukey	0.9034

### Sheet: B-Time Point B
Table S4. Statistical analysis (ANOVA) of hybrid line B73 x Mo17. ANOVA table for metabolites measured at time point B.
B73 x Mo17- Time Point B
Metabolite	Time Point	tValue	Adjustment	Adjp
Aconitic acid	B	2.55	Tukey	0.0632
Alanine	B	3.08	Tukey	0.0369
Arabitol	B	2.99	Tukey	0.0403
Aspartic acid	B	6.3	Tukey	0.0032
a-Tocopherol	B	-3.74	Tukey	0.0202
Benzyl glucopyranoside	B	-5.49	Tukey	0.0053
Campesterol	B	-0.26	Tukey	0.8103
Chlorogenic acid	B	-5.24	Tukey	0.0063
Citric acid	B	-3.73	Tukey	0.0203
Cryptochlorogenic acid	B	1.06	Tukey	0.3489
Ethanolamine	B	-2.37	Tukey	0.077
Ferulic acid	B	0.05	Tukey	0.9644
Fructose	B	2.33	Tukey	0.0798
Galactofuranose	B	-1.5	Tukey	0.2078
Glucose	B	1.73	Tukey	0.1583
Glyceraldehyde	B	-0.61	Tukey	0.5743
Glycerohexose-1	B	-2.12	Tukey	0.1012
Glycerohexose-2	B	2.59	Tukey	0.0605
Glycerol	B	1.05	Tukey	0.3533
Glycerol-3-P	B	4.38	Tukey	0.0119
Glycerophosphorylglycerol	B	3.7	Tukey	0.0209
Glycine	B	0.97	Tukey	0.389
Inositol, myo	B	3.29	Tukey	0.0302
Inositol, scyllo	B	1.8	Tukey	0.1464
Itaconic acid	B	2.76	Tukey	0.051
Linoleic acid	B	2.41	Tukey	0.0733
Malic acid	B	-3.48	Tukey	0.0254
Mannose	B	-3.15	Tukey	0.0344
Monomethylphosphate	B	-0.78	Tukey	0.4807
Neochlorogenic acid	B	0.01	Tukey	0.9919
Palmitic acid	B	3.91	Tukey	0.0173
Phosphoric acid	B	-1.72	Tukey	0.1598
Phytol	B	3.75	Tukey	0.02
propan-1,2-diol	B	3.27	Tukey	0.0309
Pyroglutamic acid	B	1.42	Tukey	0.2283
Pyruvic acid	B	2.01	Tukey	0.1144
Quinic acid	B	-3.21	Tukey	0.0325
Raffinose	B	-3.62	Tukey	0.0223
Serine	B	0.59	Tukey	0.586
Sitosterol	B	3.63	Tukey	0.0221
Sorbitol	B	-1.81	Tukey	0.1439
Stearic acid	B	1.29	Tukey	0.2669
Stigmasterol	B	-5.06	Tukey	0.0072
Succinic acid	B	-0.65	Tukey	0.5484
Sucrose	B	1.72	Tukey	0.1598
Threonic acid	B	-1.36	Tukey	0.2457
Threonine	B	4.27	Tukey	0.0129
y-Hydroxypyridine	B	-1.64	Tukey	0.1767

### Sheet: C-Time Point C
Table S4. Statistical analysis (ANOVA) of hybrid line B73 x Mo17. ANOVA table for metabolites measured at time point C.
B73 x Mo17- Time Point C
Metabolite	Time Point	tValue	Adjustment	Adjp
Lactic acid	C	9.51	Tukey	0.0007
Pyruvic acid	C	9.43	Tukey	0.0007
Glycerophosphate	C	11.34	Tukey	0.0015
Inositol, scyllo	C	-3.71	Tukey	0.0207
Glycerohexose	C	3.32	Tukey	0.0294
Palmitic acid	C	3.29	Tukey	0.0303
Quinic acid	C	-3.26	Tukey	0.0311
Campesterol	C	-3.21	Tukey	0.0326
Phosphoric acid	C	-3.2	Tukey	0.033
Sorbitol	C	-3.01	Tukey	0.0395
Stigmasterol	C	-2.94	Tukey	0.0424
Benzyl glucopyranoside	C	-2.81	Tukey	0.0484
Malic acid	C	-2.73	Tukey	0.0522
Linoleic acid	C	2.6	Tukey	0.0598
Arabitol	C	2.54	Tukey	0.0643
Glycerohexose-2	C	2.42	Tukey	0.0731
Pyroglutamic acid	C	2.41	Tukey	0.0733
Ribose	C	2.39	Tukey	0.0753
Glycerol-3-p	C	2.38	Tukey	0.0762
Ethanolamine	C	-2.27	Tukey	0.0856
y-hydroxpyridine	C	-2.21	Tukey	0.0916
Galactofuranose	C	-2.2	Tukey	0.0926
Sitosterol	C	2.19	Tukey	0.0936
Cyrptochlorgenic acid	C	2.17	Tukey	0.096
Phytol	C	2.17	Tukey	0.0962
Itaconic acid	C	2.13	Tukey	0.1006
Glyceraldehyde	C	2.12	Tukey	0.1011
Aconitic acid	C	2.11	Tukey	0.102
Glycerol	C	2.01	Tukey	0.1144
GABA	C	1.99	Tukey	0.1173
a-Tocopherol	C	-1.96	Tukey	0.121
threonine	C	1.91	Tukey	0.1282
Neochlorogenic acid	C	1.68	Tukey	0.169
Chlorgenic acid	C	-1.62	Tukey	0.181
Inositol, myo	C	1.42	Tukey	0.229
Ferulic acid	C	-1.32	Tukey	0.256
Alanine	C	1.24	Tukey	0.284
Serine	C	1.18	Tukey	0.3026
Monomethylphosphate	C	-1.18	Tukey	0.3045
Citric acid	C	-1.14	Tukey	0.3188
Mannitol	C	1.06	Tukey	0.3499
Glycine	C	1.03	Tukey	0.3595
Mannose	C	-0.97	Tukey	0.3849
N-acetylglutamic acid	C	0.87	Tukey	0.4311
Sucrose	C	0.63	Tukey	0.5634
Aspartic acid	C	-0.57	Tukey	0.5982
Hexose	C	-0.55	Tukey	0.6133
Malonic acid	C	-0.46	Tukey	0.6697
Succinic acid	C	0.32	Tukey	0.7631
Stearic acid	C	0.32	Tukey	0.7674
o-coumaric acid	C	-0.29	Tukey	0.783
Maltose	C	0.27	Tukey	0.8034
Glucose	C	-0.15	Tukey	0.8859
Glycerohexose-1	C	0.11	Tukey	0.9152
Fructose	C	-0.08	Tukey	0.9385
Raffinose	C	0	Tukey	0.9992

### Sheet: D-Trait
Table S4. Statistical analysis (ANOVA) of hybrid line B73 x Mo17. ANOVA table for LMA(g m-2) measured at 3 time points and yield (g) measured at maturity.
Trait	Time Point	Genotype	Source	F-value	p-value
LMA	A	B73x Mo17	Treatment	0.35	0.5708
			Block	2.2	0.1738
			Residual
LMA	B	B73x Mo17	Treatment	0.05	0.8308
			Block	35.4	0.0001
			Residual
LMA	C	B73x Mo17	Treatment	13.04	0.0069
			Block	7.92	0.0127
			Residual
Yield		B73x Mo17	Treatment	2645.86	<.0001
			Block	128.25	<.0001
			Residual
