## Supplemental Table 3 for "Age-dependent increase in α-tocopherol and phytosterols in maize leaves exposed to elevated ozone pollution"

### Sheet: A-Time Point A
Table S3. Statistical analysis (ANOVA) of inbred lines B73 and Mo17. ANOVA results for individual metabolites from time point A.
Inbred- Time Point A
Metabolite	Effect	FValue	Adj.p
4-amino butyric acid (GABA)	Trt	5.75	0.0336
4-amino butyric acid (GABA)	Genotype	93.63	<.0001
4-amino butyric acid (GABA)	Trt*Genotype	0.14	0.7111
4-amino butyric acid (GABA)	Residual
Aconitic acid	Trt	2	0.1826
Aconitic acid	Genotype	0.39	0.5433
Aconitic acid	Trt*Genotype	0	0.9859
Aconitic acid	Residual
Alanine	Trt	2.32	0.1538
Alanine	Genotype	38.77	<.0001
Alanine	Trt*Genotype	0	0.9644
Alanine	Residual
a-tocopherol	Trt	0.01	0.9197
a-tocopherol	Genotype	0.22	0.6461
a-tocopherol	Trt*Genotype	1.34	0.2696
a-tocopherol	Residual
Campesterol	Trt	0.51	0.4898
Campesterol	Genotype	12.21	0.0044
Campesterol	Trt*Genotype	0.06	0.8122
Campesterol	Residual
chlorgenic acid	Trt	13.95	0.0028
chlorgenic acid	Genotype	0.11	0.7498
chlorgenic acid	Trt*Genotype	1.71	0.2155
chlorgenic acid	Residual
citric acid	Trt	0.62	0.4465
citric acid	Genotype	0.21	0.6576
citric acid	Trt*Genotype	1.06	0.324
citric acid	Residual
Digalactosylglycerol	Trt	3.52	0.0853
Digalactosylglycerol	Genotype	0.1	0.7569
Digalactosylglycerol	Trt*Genotype	0.37	0.5544
Digalactosylglycerol	Residual
Ethanolamine	Trt	0.07	0.7993
Ethanolamine	Genotype	4.85	0.048
Ethanolamine	Trt*Genotype	0.02	0.9016
Ethanolamine	Residual
Ferulic acid	Trt	0.21	0.6548
Ferulic acid	Genotype	0.26	0.6226
Ferulic acid	Trt*Genotype	0.07	0.7913
Ferulic acid	Residual
Fructose	Trt	0.15	0.7016
Fructose	Genotype	38.09	<.0001
Fructose	Trt*Genotype	0.01	0.9441
Fructose	Residual
galactofuranose	Trt	0.44	0.5202
galactofuranose	Genotype	62.3	<.0001
galactofuranose	Trt*Genotype	0	0.9734
galactofuranose	Residual
Glucose	Trt	0.01	0.9077
Glucose	Genotype	79.56	<.0001
Glucose	Trt*Genotype	0.02	0.8833
Glucose	Residual
glycerohexose-1	Trt	2.44	0.1445
glycerohexose-1	Genotype	4.25	0.0616
glycerohexose-1	Trt*Genotype	1.44	0.2532
glycerohexose-1	Residual
Glycerohexose-2	Trt	0.93	0.3548
Glycerohexose-2	Genotype	6.54	0.0251
Glycerohexose-2	Trt*Genotype	1.21	0.2927
Glycerohexose-2	Residual
Glycerol	Trt	0.95	0.348
Glycerol	Genotype	10.57	0.0069
Glycerol	Trt*Genotype	0.06	0.8118
Glycerol	Residual
glycerol-3-p	Trt	0.07	0.796
glycerol-3-p	Genotype	1.41	0.2574
glycerol-3-p	Trt*Genotype	0.03	0.8644
glycerol-3-p	Residual
Glycine	Trt	0.75	0.4048
Glycine	Genotype	0.06	0.8123
Glycine	Trt*Genotype	0.1	0.7541
Glycine	Residual
Hexadecanoic acid	Trt	0.27	0.6118
Hexadecanoic acid	Genotype	9.24	0.0103
Hexadecanoic acid	Trt*Genotype	0	0.9574
Hexadecanoic acid	Residual
Hexose	Trt	0.05	0.833
Hexose	Genotype	23.58	0.0004
Hexose	Trt*Genotype	0	0.9547
Hexose	Residual
Inositol, scyllo	Trt	0.56	0.469
Inositol, scyllo	Genotype	5.26	0.0407
Inositol, scyllo	Trt*Genotype	0.3	0.5968
Inositol, scyllo	Residual
inositol-1-p	Trt	0.01	0.9294
inositol-1-p	Genotype	10.46	0.0072
inositol-1-p	Trt*Genotype	0.4	0.5373
inositol-1-p	Residual
Itaconic acid	Trt	0.39	0.5445
Itaconic acid	Genotype	0.19	0.6702
Itaconic acid	Trt*Genotype	0.04	0.8357
Itaconic acid	Residual
Linoleic acid	Trt	2.36	0.1506
Linoleic acid	Genotype	0.03	0.8726
Linoleic acid	Trt*Genotype	1.99	0.1842
Linoleic acid	Residual
Malic acid	Trt	0.2	0.6651
Malic acid	Genotype	0.13	0.727
Malic acid	Trt*Genotype	0	0.9978
Malic acid	Residual
Mannose	Trt	0.6	0.454
Mannose	Genotype	54.13	<.0001
Mannose	Trt*Genotype	0.03	0.8694
Mannose	Residual
Melibiose	Trt	1.41	0.2587
Melibiose	Genotype	18.87	0.001
Melibiose	Trt*Genotype	0	0.9961
Melibiose	Residual
Neochlorogenic acid	Trt	5.47	0.0374
Neochlorogenic acid	Genotype	35.36	<.0001
Neochlorogenic acid	Trt*Genotype	4.18	0.0636
Neochlorogenic acid	Residual
O-Coumaric acid	Trt	2.35	0.1513
O-Coumaric acid	Genotype	16.93	0.0014
O-Coumaric acid	Trt*Genotype	0.99	0.3386
O-Coumaric acid	Residual
Palmitic acid	Trt	3.83	0.0741
Palmitic acid	Genotype	1.36	0.2667
Palmitic acid	Trt*Genotype	0.92	0.3553
Palmitic acid	Residual
phosphoric acid	Trt	1.08	0.3185
phosphoric acid	Genotype	0.01	0.9214
phosphoric acid	Trt*Genotype	0.32	0.5811
phosphoric acid	Residual
propan-1,2-diol	Trt	0.96	0.3455
propan-1,2-diol	Genotype	0.04	0.842
propan-1,2-diol	Trt*Genotype	1.91	0.1917
propan-1,2-diol	Residual
Pyroglutamic acid	Trt	4.29	0.0606
Pyroglutamic acid	Genotype	2.58	0.134
Pyroglutamic acid	Trt*Genotype	0.01	0.9447
Pyroglutamic acid	Residual
pyruvic acid	Trt	0.19	0.6701
pyruvic acid	Genotype	6.3	0.0274
pyruvic acid	Trt*Genotype	0.59	0.4561
pyruvic acid	Residual
Quinic acid	Trt	0.09	0.7745
Quinic acid	Genotype	36.49	<.0001
Quinic acid	Trt*Genotype	0.03	0.8669
Quinic acid	Residual
Raffinose	Trt	0.77	0.3986
Raffinose	Genotype	0.14	0.7165
Raffinose	Trt*Genotype	0.61	0.4512
Raffinose	Residual
Ribose	Trt	2.43	0.145
Ribose	Genotype	0.2	0.6647
Ribose	Trt*Genotype	0.01	0.9364
Ribose	Residual
Serine	Trt	1.31	0.2745
Serine	Genotype	0.06	0.8161
Serine	Trt*Genotype	0	0.9825
Serine	Residual
Sitosterol	Trt	4.06	0.0668
Sitosterol	Genotype	15.3	0.0021
Sitosterol	Trt*Genotype	0.33	0.5765
Sitosterol	Residual
Stearic acid	Trt	0.34	0.5733
Stearic acid	Genotype	3.28	0.0953
Stearic acid	Trt*Genotype	0.26	0.6172
Stearic acid	Residual
Stigmasterol	Trt	0.24	0.6321
Stigmasterol	Genotype	1.1	0.3156
Stigmasterol	Trt*Genotype	0.31	0.5886
Stigmasterol	Residual
Sucrose	Trt	2.69	0.127
Sucrose	Genotype	23.21	0.0004
Sucrose	Trt*Genotype	0.51	0.4906
Sucrose	Residual
threonic acid	Trt	0.01	0.9153
threonic acid	Genotype	19.23	0.0009
threonic acid	Trt*Genotype	0.12	0.7358
threonic acid	Residual
Threonine	Trt	1.25	0.285
Threonine	Genotype	0.12	0.7331
Threonine	Trt*Genotype	0.07	0.7897
Threonine	Residual
y-hydroxypyridine	Trt	0.61	0.449
y-hydroxypyridine	Genotype	3.81	0.0746
y-hydroxypyridine	Trt*Genotype	0.62	0.4463
y-hydroxypyridine	Residual

### Sheet: B-Time Point B
Table S3. Statistical analysis (ANOVA) of inbred lines B73 and Mo17. ANOVA results for individual metabolites from time point B.
Inbred- Time Point B
Metabolite	Effect	FValue	Adj.p
11-Hexadecen-1-ol	Trt	0	0.9562
11-Hexadecen-1-ol	Genotype	178.19	<.0001
11-Hexadecen-1-ol	Trt*Genotype	2.94	0.1123
11-Hexadecen-1-ol	Residual
4-hydroxypyridine	Trt	1.06	0.3235
4-hydroxypyridine	Genotype	313.57	<.0001
4-hydroxypyridine	Trt*Genotype	0	0.96
4-hydroxypyridine	Residual
Aconitic acid	Trt	0.08	0.7815
Aconitic acid	Genotype	12.87	0.0037
Aconitic acid	Trt*Genotype	0.96	0.3464
Aconitic acid	Residual
Alanine	Trt	0	0.9763
Alanine	Genotype	107.04	<.0001
Alanine	Trt*Genotype	1.2	0.2941
Alanine	Residual
a-tocopherol	Trt	0.56	0.4669
a-tocopherol	Genotype	33.77	<.0001
a-tocopherol	Trt*Genotype	0.48	0.5021
a-tocopherol	Residual
Campesterol	Trt	1.43	0.2543
Campesterol	Genotype	307	<.0001
Campesterol	Trt*Genotype	4.22	0.0624
Campesterol	Residual
Digalactosylglycerol	Trt	2.78	0.1216
Digalactosylglycerol	Genotype	0.12	0.733
Digalactosylglycerol	Trt*Genotype	4.77	0.0495
Digalactosylglycerol	Residual
Ferulic acid	Trt	0.05	0.8305
Ferulic acid	Genotype	50.08	<.0001
Ferulic acid	Trt*Genotype	0.97	0.3446
Ferulic acid	Residual
Fructose	Trt	0.14	0.7114
Fructose	Genotype	692	<.0001
Fructose	Trt*Genotype	1.72	0.2148
Fructose	Residual
galactofuranose	Trt	0.06	0.811
galactofuranose	Genotype	944.39	<.0001
galactofuranose	Trt*Genotype	2.38	0.149
galactofuranose	Residual
Glucose	Trt	0.15	0.705
Glucose	Genotype	602.5	<.0001
Glucose	Trt*Genotype	0.84	0.3775
Glucose	Residual
glycerohexose-1	Trt	0.85	0.3753
glycerohexose-1	Genotype	16.65	0.0015
glycerohexose-1	Trt*Genotype	0.97	0.344
glycerohexose-1	Residual
Glycerohexose-2	Trt	0	0.9479
Glycerohexose-2	Genotype	33.31	<.0001
Glycerohexose-2	Trt*Genotype	0.67	0.4299
Glycerohexose-2	Residual
Glycerol	Trt	0.01	0.9237
Glycerol	Genotype	641.09	<.0001
Glycerol	Trt*Genotype	2.77	0.1221
Glycerol	Residual
glycerol-3-p	Trt	0.28	0.6058
glycerol-3-p	Genotype	6.81	0.0228
glycerol-3-p	Trt*Genotype	0.13	0.726
glycerol-3-p	Residual
Glycine	Trt	0.95	0.3497
Glycine	Genotype	91.81	<.0001
Glycine	Trt*Genotype	4.35	0.0589
Glycine	Residual
Hexadecanoic acid	Trt	1.57	0.2339
Hexadecanoic acid	Genotype	53.5	<.0001
Hexadecanoic acid	Trt*Genotype	4.47	0.056
Hexadecanoic acid	Residual
inositol, myo	Trt	1.42	0.2565
inositol, myo	Genotype	120.6	<.0001
inositol, myo	Trt*Genotype	0.37	0.5549
inositol, myo	Residual
Inositol, scyllo	Trt	4.22	0.0625
Inositol, scyllo	Genotype	359.52	<.0001
Inositol, scyllo	Trt*Genotype	0.95	0.3499
Inositol, scyllo	Residual
Itaconic acid	Trt	0	0.9666
Itaconic acid	Genotype	66.21	<.0001
Itaconic acid	Trt*Genotype	0.01	0.9191
Itaconic acid	Residual
Linoleic acid	Trt	0.64	0.4392
Linoleic acid	Genotype	5.12	0.0429
Linoleic acid	Trt*Genotype	1.15	0.3039
Linoleic acid	Residual
Malic acid	Trt	9.41	0.0098
Malic acid	Genotype	0.22	0.6459
Malic acid	Trt*Genotype	3.34	0.0927
Malic acid	Residual
Mannose	Trt	3.05	0.1062
Mannose	Genotype	363.42	<.0001
Mannose	Trt*Genotype	4.86	0.0478
Mannose	Residual
Melibiose	Trt	1.87	0.1968
Melibiose	Genotype	57.49	<.0001
Melibiose	Trt*Genotype	0.6	0.4552
Melibiose	Residual
O-Coumaric acid	Trt	0.08	0.7852
O-Coumaric acid	Genotype	0.01	0.9312
O-Coumaric acid	Trt*Genotype	0.05	0.8258
O-Coumaric acid	Residual
Palmatic acid	Trt	6.4	0.0264
Palmatic acid	Genotype	5.08	0.0437
Palmatic acid	Trt*Genotype	2.21	0.1625
Palmatic acid	Residual
phosphoric acid	Trt	1.69	0.218
phosphoric acid	Genotype	6	0.0306
phosphoric acid	Trt*Genotype	1.49	0.2456
phosphoric acid	Residual
propan-1,2-diol	Trt	1.77	0.2084
propan-1,2-diol	Genotype	231.83	<.0001
propan-1,2-diol	Trt*Genotype	7.33	0.0191
propan-1,2-diol	Residual
Pyroglutamic acid	Trt	0.02	0.8964
Pyroglutamic acid	Genotype	5.92	0.0316
Pyroglutamic acid	Trt*Genotype	2.65	0.1295
Pyroglutamic acid	Residual
Pyruvic acid	Trt	0.36	0.5583
Pyruvic acid	Genotype	458.69	<.0001
Pyruvic acid	Trt*Genotype	1.93	0.1898
Pyruvic acid	Residual
Quinic acid	Trt	1.9	0.1929
Quinic acid	Genotype	114.99	<.0001
Quinic acid	Trt*Genotype	0.14	0.7149
Quinic acid	Residual
Raffinose	Trt	0.41	0.5361
Raffinose	Genotype	1.55	0.2373
Raffinose	Trt*Genotype	2.17	0.166
Raffinose	Residual
Ribose	Trt	0.08	0.7757
Ribose	Genotype	148.95	<.0001
Ribose	Trt*Genotype	4.24	0.0618
Ribose	Residual
Serine	Trt	3.59	0.0825
Serine	Genotype	46.84	<.0001
Serine	Trt*Genotype	0.39	0.542
Serine	Residual
Sinapic acid	Trt	3.58	0.0828
Sinapic acid	Genotype	17.7	0.0012
Sinapic acid	Trt*Genotype	0.54	0.4746
Sinapic acid	Residual
Sitosterol	Trt	0.73	0.41
Sitosterol	Genotype	181.46	<.0001
Sitosterol	Trt*Genotype	1.79	0.2058
Sitosterol	Residual
Stearic acid	Trt	0.63	0.4418
Stearic acid	Genotype	197.1	<.0001
Stearic acid	Trt*Genotype	1.12	0.3112
Stearic acid	Residual
Stigmasterol	Trt	9.08	0.0108
Stigmasterol	Genotype	20.86	0.0006
Stigmasterol	Trt*Genotype	0.07	0.7941
Stigmasterol	Residual
Sucrose	Trt	1.04	0.3279
Sucrose	Genotype	163.51	<.0001
Sucrose	Trt*Genotype	0.52	0.4845
Sucrose	Residual
threonic acid	Trt	0.16	0.6926
threonic acid	Genotype	204.17	<.0001
threonic acid	Trt*Genotype	0.54	0.4772
threonic acid	Residual
threonine	Trt	0.07	0.7954
threonine	Genotype	145.76	<.0001
threonine	Trt*Genotype	2.28	0.1568
threonine	Residual

### Sheet: C-Time Point C
Table S3. Statistical analysis (ANOVA) of inbred lines B73 and Mo17. ANOVA results for individual metabolites from time point C.
Inbred- Time Point C
Metabolite	Source	FValue	Adj.p
11-Hexadecen-1-ol	Trt	4.14	0.0764
11-Hexadecen-1-ol	Genotype	0.35	0.5687
11-Hexadecen-1-ol	Trt*Genotype	0.04	0.846
11-Hexadecen-1-ol	Residual
4-hydroxypyridine	Trt	0.06	0.8058
4-hydroxypyridine	Genotype	5.59	0.0457
4-hydroxypyridine	Trt*Genotype	0.01	0.9125
4-hydroxypyridine	Residual
9,12-Octadecadienoic acid	Trt	0.84	0.3869
9,12-Octadecadienoic acid	Genotype	0.75	0.4105
9,12-Octadecadienoic acid	Trt*Genotype	0	0.9873
9,12-Octadecadienoic acid	Residual
Aconitic acid	Trt	0.01	0.9429
Aconitic acid	Genotype	18.06	0.0028
Aconitic acid	Trt*Genotype	1.5	0.2549
Aconitic acid	Residual
Glycerophoshoryl glycerol	Trt	0.01	0.9216
Glycerophoshoryl glycerol	Genotype	0.77	0.4069
Glycerophoshoryl glycerol	Trt*Genotype	0.56	0.4755
Glycerophoshoryl glycerol	Residual
Alanine	Trt	0.02	0.8845
Alanine	Genotype	29.34	0.0006
Alanine	Trt*Genotype	0	0.973
Alanine	Residual
aminomalonic acid	Trt	0.54	0.4852
aminomalonic acid	Genotype	8.17	0.0212
aminomalonic acid	Trt*Genotype	0.21	0.6616
aminomalonic acid	Residual
a-tocopherol	Trt	3.41	0.1019
a-tocopherol	Genotype	4.12	0.0769
a-tocopherol	Trt*Genotype	0.17	0.6925
a-tocopherol	Residual
Campesterol	Trt	0.05	0.8248
Campesterol	Genotype	16.49	0.0036
Campesterol	Trt*Genotype	0.33	0.5811
Campesterol	Residual
chlorgenic acid	Trt	7.13	0.0284
chlorgenic acid	Genotype	16.51	0.0036
chlorgenic acid	Trt*Genotype	0.18	0.6833
chlorgenic acid	Residual
citric acid	Trt	3.93	0.0827
citric acid	Genotype	7.07	0.0289
citric acid	Trt*Genotype	0.06	0.8094
citric acid	Residual
Cyrptochlorogenic acid	Trt	0.9	0.3697
Cyrptochlorogenic acid	Genotype	12.56	0.0076
Cyrptochlorogenic acid	Trt*Genotype	0.3	0.5968
Cyrptochlorogenic acid	Residual
Digalactosylglycerol	Trt	4.48	0.0672
Digalactosylglycerol	Genotype	1	0.3469
Digalactosylglycerol	Trt*Genotype	3.81	0.0866
Digalactosylglycerol	Residual
Ethanolamine	Trt	0.14	0.7228
Ethanolamine	Genotype	0.01	0.9423
Ethanolamine	Trt*Genotype	0.48	0.5096
Ethanolamine	Residual
Ferulic acid	Trt	0.01	0.912
Ferulic acid	Genotype	79.42	<.0001
Ferulic acid	Trt*Genotype	0.21	0.6625
Ferulic acid	Residual
Fructose	Trt	0.31	0.595
Fructose	Genotype	2.21	0.175
Fructose	Trt*Genotype	2.12	0.1831
Fructose	Residual
galactofuranose	Trt	0.59	0.4633
galactofuranose	Genotype	117.16	<.0001
galactofuranose	Trt*Genotype	5.54	0.0464
galactofuranose	Residual
Glucose	Trt	0.18	0.6848
Glucose	Genotype	0.24	0.6381
Glucose	Trt*Genotype	2.95	0.1239
Glucose	Residual
Glyceraldehyde	Trt	0	0.9608
Glyceraldehyde	Genotype	7.01	0.0294
Glyceraldehyde	Trt*Genotype	1.18	0.3096
Glyceraldehyde	Residual
Glycerohexose	Trt	3.82	0.0864
Glycerohexose-2	Genotype	0.02	0.887
Glycerohexose-2	Trt*Genotype	0.01	0.9066
Glycerohexose-2	Residual
glycerohexose-1	Trt	0.08	0.7863
glycerohexose-1	Genotype	188.56	<.0001
glycerohexose-1	Trt*Genotype	3.24	0.1095
glycerohexose-1	Residual
Glycerol	Trt	0.59	0.4637
Glycerol	Genotype	0.42	0.5339
Glycerol	Trt*Genotype	0.65	0.4442
Glycerol	Residual
glycerol-3-p	Trt	0.47	0.5111
glycerol-3-p	Genotype	3.11	0.1159
glycerol-3-p	Trt*Genotype	0.49	0.503
glycerol-3-p	Residual
Glycine	Trt	0.01	0.9056
Glycine	Genotype	4.21	0.0743
Glycine	Trt*Genotype	0.01	0.9288
Glycine	Residual
Palmatic acid	Trt	4.14	0.0764
Palmatic acid	Genotype	5.01	0.0557
Palmatic acid	Trt*Genotype	0.69	0.4291
Palmatic acid	Residual
Hexadecanoic acid	Trt	0.66	0.4411
Hexadecanoic acid	Genotype	5.67	0.0445
Hexadecanoic acid	Trt*Genotype	0.24	0.6355
Hexadecanoic acid	Residual
Inositol, scyllo	Trt	0.63	0.45
Inositol, scyllo	Genotype	13.75	0.006
Inositol, scyllo	Trt*Genotype	0.73	0.4192
Inositol, scyllo	Residual
inositol, myo	Trt	1.85	0.2113
inositol, myo	Genotype	4.18	0.0751
inositol, myo	Trt*Genotype	0.88	0.3762
inositol, myo	Residual
Itaconic acid	Trt	0.3	0.5997
Itaconic acid	Genotype	23.62	0.0013
Itaconic acid	Trt*Genotype	0.49	0.5052
Itaconic acid	Residual
Linoleic acid	Trt	0.33	0.581
Linoleic acid	Genotype	1.69	0.2301
Linoleic acid	Trt*Genotype	0.11	0.7471
Linoleic acid	Residual
Malic acid	Trt	1.18	0.3096
Malic acid	Genotype	26.3	0.0009
Malic acid	Trt*Genotype	0.6	0.462
Malic acid	Residual
mannose	Trt	0.5	0.4991
mannose	Genotype	0.01	0.9337
mannose	Trt*Genotype	3.01	0.1209
mannose	Residual
Melibiose	Trt	9.94	0.0135
Melibiose	Genotype	0	0.9523
Melibiose	Trt*Genotype	0.03	0.8716
Melibiose	Residual
Neochlorogenic acid	Trt	0.03	0.867
Neochlorogenic acid	Genotype	19.9	0.0021
Neochlorogenic acid	Trt*Genotype	0.93	0.3621
Neochlorogenic acid	Residual
O-Coumaric acid	Trt	0.16	0.7025
O-Coumaric acid	Genotype	0.01	0.9091
O-Coumaric acid	Trt*Genotype	0.19	0.6747
O-Coumaric acid	Residual
phosphoric acid	Trt	2.74	0.1365
phosphoric acid	Genotype	27.53	0.0008
phosphoric acid	Trt*Genotype	0.28	0.6132
phosphoric acid	Residual
Pyroglutamic acid	Trt	0.77	0.4056
Pyroglutamic acid	Genotype	3.44	0.1006
Pyroglutamic acid	Trt*Genotype	0.09	0.7776
Pyroglutamic acid	Residual
Pyruvic acid	Trt	3.85	0.0853
Pyruvic acid	Genotype	16.13	0.0039
Pyruvic acid	Trt*Genotype	0.07	0.7912
Pyruvic acid	Residual
Quinic acid	Trt	10.79	0.0111
Quinic acid	Genotype	9.4	0.0155
Quinic acid	Trt*Genotype	0.07	0.8021
Quinic acid	Residual
Raffinose	Trt	1.5	0.2559
Raffinose	Genotype	15.87	0.004
Raffinose	Trt*Genotype	8.57	0.0191
Raffinose	Residual
Sitosterol	Trt	3.44	0.1005
Sitosterol	Genotype	0.04	0.8452
Sitosterol	Trt*Genotype	0	0.9654
Sitosterol	Residual
Stearic acid	Trt	2.97	0.1231
Stearic acid	Genotype	11.01	0.0106
Stearic acid	Trt*Genotype	0.43	0.5294
Stearic acid	Residual
Stigmasterol	Trt	4.27	0.0727
Stigmasterol	Genotype	13.52	0.0062
Stigmasterol	Trt*Genotype	0.13	0.726
Stigmasterol	Residual
succinic acid	Trt	0.26	0.6255
succinic acid	Genotype	8.03	0.022
succinic acid	Trt*Genotype	5.49	0.0471
succinic acid	Residual
Sucrose	Trt	0.75	0.4132
Sucrose	Genotype	5.12	0.0535
Sucrose	Trt*Genotype	0.35	0.5685
Sucrose	Residual
threonic acid	Trt	0.89	0.3741
threonic acid	Genotype	15.2	0.0046
threonic acid	Trt*Genotype	0.02	0.9034
threonic acid	Residual

### Sheet: D-Traits
		Table S3. Statistical analysis (ANOVA) of leaf mass per unit area (LMA, g m-2) measured at 3 time points and yield (g) measured at maturity for the inbred lines B73 and Mo17.
		ANOVA LMA
Time Point	Trait	Genotype	Source	F-value	p-value
A	LMA	Inbred	Treatment	1.75	0.2001
			Genotype	54.86	<0.0001
			G*T	1.55	0.2249
			Block	13.85	<0.0001
B	LMA	Inbred	Treatment	2.63	0.1177
			Genotype	161.53	<0.0001
			G*T	2.12	0.1574
			Block	2.3	0.1018
C	LMA	Inbred	Treatment	0.16	0.6894
			Genotype	53.66	<.0001
			G*T	0.26	0.6149
			Block	2.73	0.0649
		ANOVA Yield
	Yield	Inbred	Treatment	1.19	0.2867
			Genotype	44.99	<0.0001
			G*T	0.01	0.9373
			Block	11.86	<0.0001
