## Supplemental Table 2 for "Age-dependent increase in α-tocopherol and phytosterols in maize leaves exposed to elevated ozone pollution"

### Sheet: Time Point A
Table S2. Mean, standard error, minimum and maximum metabolite content measured in ambient and elevated [O3] in the hybrid B73 x Mo17 at timepoint A (DOY 208), timepoint B (DOY 219) and timepoint C (DOY 229).
Time Point A- B73 x Mo17	Ambient Ozone				Elevated Ozone
Compound	Mean	Std_Err	Min	Max	Mean	Std_Err	Min	Max
Aconitic acid	65.8309	3.95292	51.1762	85.1149	65.6618	4.83008	40.6012	91.4242
a-ketoglutaric acid	0.454945	0.02983	0.322025	0.580488	0.397758	0.0450163	0.229468	0.659692
Alanine	3.52983	0.59737	1.63463	8.36184	2.41639	0.258785	1.4663	5.17107
Arabitol	0.54594	0.0511765	0.37141	0.726198	0.429066	0.0198962	0.242097	0.481995
Aspartic acid	1.67846	0.153639	1.00287	2.44977	1.32785	0.189594	0.374855	2.54822
a-Tocopherol	0.940493	0.141356	0.389785	1.99736	1.48901	0.179119	0.701355	3.10884
Benzyl glucopyranoside	0.894945	0.0258752	0.756927	0.952965	1.18842	0.0722182	0.778629	1.58749
Campesterol	0.0857116	0.00323302	0.0743638	0.106447	0.0970415	0.00362339	0.0793178	0.117577
Chlorgenic acid	0.576632	0.174965	0.0217538	1.46601	0.951437	0.189183	0.183622	2.23013
Citric acid	0.821298	0.0858745	0.50574	1.46482	1.20534	0.158247	0.491564	2.12848
Ethanolamine	3.86162	0.247626	2.72058	5.20989	4.99029	0.516298	2.73655	9.58027
Ferulic acid	0.276164	0.0247802	0.187669	0.453925	0.292987	0.0228912	0.162988	0.472571
Fructose	94.8411	10.812	36.6104	156.877	73.5423	10.5321	14.2696	126.762
Galactofuranose	1.87377	0.138465	1.24942	2.47807	2.22428	0.163746	1.4969	3.40007
Glucose	67.366	6.26578	30.6155	92.1282	53.7135	6.6742	14.1768	88.6794
Glycerohexose	121.51	3.3462	110.055	147.871	102.641	7.30368	60.608	142.96
Glycerohexose-0	2.48346	0.208874	1.71965	3.84519	2.12597	0.184486	1.04365	3.18305
Glycerol	12.1382	0.806288	8.78936	17.296	10.2663	1.2295	4.20774	21.6413
Glycerol-3-p	2.25732	0.102821	1.68346	2.92656	1.91347	0.201897	0.934109	3.32203
Glycine	1.91717	0.165066	0.770086	2.54322	1.64757	0.223064	1.11965	4.11224
Hexose	1.95943	0.294511	0.0001	3.31384	1.39722	0.276113	0.0001	2.78171
Inositol, myo	0.496407	0.0264249	0.373271	0.607083	0.588134	0.056624	0.216559	0.96863
Inositol,scyllo	10.7246	0.450116	7.88056	12.4674	9.93075	0.552454	7.34848	14.902
Itaconic acid	2.15681	0.228186	1.12758	3.68364	2.17055	0.153256	1.41535	3.45351
Lactic acid	1.34941	0.201025	0.508208	2.09554	1.58349	0.623993	0.39379	8.2543
Linoleic acid	1.14654	0.204206	0.503735	2.33158	1.49742	0.226101	0.56632	2.80184
Malic acid	12.5065	1.26032	6.71524	20.918	19.0524	2.36921	9.33277	37.9886
Malonic acid	1.45034	0.483378	0.221951	4.35719	1.46288	0.395297	0.284024	3.08881
Maltose	1.53783	0.109413	0.918545	2.26189	1.51392	0.101871	1.1839	2.27144
Mannitol	15.0962	6.23888	0.700006	43.6065	4.59632	1.02251	0.822481	9.92922
Mannose	10.259	0.947345	6.1437	16.8952	10.196	1.34845	2.53192	17.2671
Monomethylphosphate	0.458094	0.0426766	0.284651	0.755541	0.593267	0.0631778	0.333834	1.05132
N-acetylglutamic acid	2.31672	0.187555	1.38956	3.54718	1.16594	0.286768	0.188082	4.24036
Neochlorogenic acid	2.2349	0.811273	0.116685	6.16893	2.51622	0.651232	0.16809	7.79427
Palmitic acid	14.1266	0.918826	10.1963	18.5513	10.8856	1.0995	5.25699	17.213
Phosphoric acid	4.43001	0.639983	2.77381	9.7923	6.67535	1.19761	2.93981	19.5662
Phytol	0.283817	0.0316488	0.172517	0.47317	0.239168	0.0311694	0.105845	0.380269
Pyroglutamic acid	5.06278	0.64089	3.23516	9.61767	3.31589	0.326568	2.46362	6.83509
Pyruvic acid	2.35619	0.292333	0.636001	3.66954	1.49172	0.143077	0.694724	2.42437
Quinic acid	1.64916	0.34888	0.847558	4.92577	2.14003	0.530264	0.662208	7.84257
Raffinose	3.64651	0.721716	0.827895	8.55754	5.99915	0.987315	1.05189	13.6003
Ribose	1.42131	0.114889	0.610135	1.81093	0.967203	0.115055	0.362316	1.78312
Serine	0.830771	0.072924	0.464353	1.42082	0.651175	0.127256	0.249309	1.68124
Sitosterol	0.554357	0.0239357	0.387047	0.672044	0.443112	0.0383397	0.252801	0.749467
Sorbitol	0.744242	0.148694	0.297508	1.61028	0.908405	0.0749108	0.486777	1.20897
Stearic acid	1.35686	0.0635957	1.12696	1.81517	1.64165	0.124244	0.944063	2.47268
Stigmasterol	0.225655	0.00789127	0.187486	0.290317	0.352063	0.0243836	0.214599	0.54039
Succinic acid	1.25647	0.1546	0.808116	1.93706	1.18737	0.114523	0.743439	2.02921
Sucrose	107.393	4.78594	72.8169	123.924	115.082	4.33688	86.635	144.128
Threonine	0.984402	0.0966687	0.646923	1.78495	0.82426	0.108043	0.280147	1.75441
y-Hydroxypyridine	1.31451	0.126084	0.887445	2.10828	1.46609	0.107004	0.93495	2.05379

### Sheet: Time Point B
Table S2. Mean, standard error, minimum and maximum metabolite content measured in ambient and elevated [O3] in the hybrid B73 x Mo17 at timepoint A (DOY 208), timepoint B (DOY 219) and timepoint C (DOY 229).
Time Point B- B73 x Mo17	Ambient Ozone				Elevated Ozone
Compound	Mean	Std Err	Min	Max	Mean	StdErr	Min	Max
Aconitic acid	62.7423	5.38989	31.384	91.6827	43.8292	4.26067	18.1002	78.7995
Alanine	3.6534	0.503206	0.609139	6.97707	2.00667	0.258414	0.8989	4.79833
Arabitol	0.595544	0.0564434	0.257325	0.910266	0.390518	0.0325943	0.154791	0.647789
Aspartic acid	1.39951	0.163601	0.508903	2.68498	0.682129	0.0858333	0.37944	1.10849
a-Tocopherol	2.08867	0.153787	1.53269	3.37268	3.17373	0.364659	1.24447	5.97893
Benzyl glucopyranoside	0.846291	0.0727216	0.625397	1.16897	1.30672	0.138537	0.670952	2.66616
Campesterol	0.110029	0.00803869	0.0586929	0.162609	0.110702	0.00518519	0.0781987	0.144579
Chlorgenic acid	0.813828	0.176633	0.177679	2.0774	2.04498	0.830982	0.286579	13.2763
Citric acid	0.765012	0.0719453	0.36374	1.24534	1.5167	0.210628	0.439822	3.05297
Cyrptochlorogenic acid	0.767099	0.0795832	0.409568	1.40289	0.635803	0.0716117	0.191357	1.1771
Ethanolamine	2.39222	0.326107	1.11839	4.45658	3.21597	0.251086	1.73224	4.83416
Ferulic acid	0.393268	0.0303154	0.191563	0.567854	0.393556	0.0287387	0.244392	0.610672
Fructose	54.1429	8.5493	9.82122	112.888	28.7136	5.06085	7.29207	79.2333
Galactofuranose	2.47161	0.332348	0.82502	5.60798	2.97175	0.277926	1.69452	5.13593
Glucose	37.3451	6.18968	8.14199	81.3499	21.9398	3.33618	7.30003	57.6528
Glyceraldehyde	1.04073	0.124356	0.531228	1.6558	1.23176	0.27857	0.532535	3.47118
Glycerohexose-1	2.83652	0.180241	2.11716	4.54446	3.54864	0.318518	1.83373	6.43258
Glycerohexose-2	92.331	9.33899	29.1412	143.868	52.5212	6.85291	5.502	100.496
Glycerol	6.11915	1.35754	1.78137	18.929	3.76	0.437763	1.51807	6.75063
Glycerol-3-p	3.06694	0.326061	1.09752	5.6667	1.65465	0.165828	0.835653	2.91295
Glycerophosphorylglycerol	0.436813	0.0974867	0.110971	1.10873	0.186214	0.0281411	0.0719964	0.426075
Glycine	2.0052	0.484907	0.526269	7.26634	1.21246	0.131721	0.520268	1.91699
Inositol, myo	0.75981	0.0971358	0.213283	1.4215	0.441997	0.0278937	0.219757	0.601751
Inositol,scyllo	8.81454	0.642063	5.42556	13.499	7.86959	0.471092	5.81413	12.3405
Itaconic acid	4.59473	0.445027	1.39093	7.09135	2.89191	0.265536	1.56774	4.94875
Linoleic acid	1.67661	0.218392	0.604732	3.2548	0.908877	0.127231	0.169871	1.62245
Malic acid	13.5682	1.49914	4.76441	22.749	22.5083	3.66637	6.66588	48.2215
Mannose	4.34373	1.28479	0.0001	16.4627	3.9669	0.741491	0.763452	9.49596
Monomethylphosphate	0.56784	0.068025	0.295255	0.877377	0.653827	0.0874641	0.353511	1.59684
Neochlorogenic acid	3.32909	0.384962	1.39519	5.85391	3.63876	0.458309	0.796114	6.45432
Palmitic acid	11.7206	1.50167	5.46068	22.652	5.44619	0.697215	2.02601	10.5884
Phosphoric acid	4.19494	0.409177	2.27024	6.36781	6.64128	1.21536	1.89575	21.0683
Phytol	0.71247	0.0562851	0.447459	1.02849	0.476968	0.0558693	0.1034	0.864295
propan-1,2-diol	0.238766	0.0160583	0.148551	0.346665	0.211875	0.00849957	0.164018	0.253493
Pyroglutamic acid	3.92083	0.470113	1.36103	7.15393	3.0941	0.380597	1.48177	6.90445
Pyruvic acid	1.42184	0.183963	0.592233	2.81551	0.961822	0.17167	0.338155	2.33592
Quinic acid	1.38516	0.236869	0.443593	3.70322	3.31124	0.57454	0.526838	7.99387
Raffinose	11.1529	1.77411	2.34047	22.8941	19.6286	3.05105	6.85627	53.5453
Serine	0.702595	0.120279	0.236233	1.5725	0.649335	0.174784	0.199135	2.05136
Sitosterol	0.679695	0.0428529	0.416101	0.990128	0.346734	0.0378255	0.0942192	0.590278
Sorbitol	2.50816	0.21039	1.27607	3.84336	2.84588	0.133203	1.96217	3.52966
Stearic acid	1.18423	0.0841225	0.889216	1.77344	1.04879	0.0638995	0.745521	1.45498
Stigmasterol	0.25491	0.017722	0.143999	0.37832	0.533212	0.0661596	0.209423	1.00103
Succinic acid	0.945793	0.116903	0.499748	1.64563	1.02226	0.0793004	0.614015	1.49561
Sucrose	142.097	14.9905	59.0912	295.712	115.097	4.85795	84.9064	152.739
Threonic acid	0.504105	0.058509	0.217775	0.795922	0.561319	0.0384577	0.261158	0.78881
threonine	0.605783	0.0540098	0.264087	0.874608	0.388947	0.0557968	0.184411	0.812623
y-Hydroxypyridine	1.87167	0.16546	0.831245	2.88315	2.15611	0.114044	1.26998	2.81607

### Sheet: Time Point C
Table S2. Mean, standard error, minimum and maximum metabolite content measured in ambient and elevated [O3] in the hybrid B73 x Mo17 at timepoint A (DOY 208), timepoint B (DOY 219) and timepoint C (DOY 229).
Time Point C- B73 x Mo17	Ambient Ozone				Elevated Ozone
Compound	Mean	Std Err	Min	Max	Mean	Std Err	Min	Max
Aconitic acid	57.7291	4.7085	33.9965	89.7563	46.8727	5.04621	6.57211	74.8609
Alanine	2.38296	0.285295	0.733127	4.60985	1.92273	0.23412	1.0637	4.21414
Arabitol	0.650958	0.0510515	0.347266	0.957849	0.551486	0.0363397	0.334435	0.775307
Aspartic acid	0.701689	0.0673136	0.388273	1.17446	0.827257	0.164966	0.325775	1.64994
a-Tocopherol	2.96743	0.58193	0.699666	10.2514	4.76547	0.603897	0.923502	8.28411
Benzyl glucopyranoside	1.03131	0.126134	0.645713	2.62431	1.63743	0.130443	0.812666	2.64666
Campesterol	0.0969067	0.00695844	0.0790176	0.183699	0.117238	0.0069694	0.0830567	0.176471
Chlorgenic acid	0.613208	0.106843	0.236361	1.63318	0.808053	0.121281	0.241735	1.84257
Citric acid	0.883882	0.170715	0.39937	2.66704	1.89888	0.423258	0.417174	4.64596
Cyrptochlorge	0.753331	0.081499	0.38676	1.30883	0.473016	0.0634576	0.151484	0.969179
Ethanolamine	3.64542	0.286115	2.22923	5.67404	4.57724	0.422537	1.76711	7.78596
Ferulic acid	0.27572	0.0244552	0.163801	0.525365	0.340813	0.0366574	0.128303	0.672327
Fructose	62.4927	7.18466	14.8223	105.999	61.5599	7.22399	18.6076	117.201
GABA	1.1214	0.138292	0.552357	2.36942	0.853399	0.243864	0.288567	3.5927
Galactofuranose	2.8005	0.43007	1.13427	8.1224	4.33538	0.4471	1.88246	7.75565
Glucose	43.5062	4.23756	15.4642	67.463	44.331	4.25471	13.5929	73.1489
Glyceraldehyde	1.93471	0.334785	0.601931	3.35327	1.7582	0.455496	0.593089	5.38275
Glycerohexose-1	99.6184	6.38337	36.6349	129.677	65.3999	7.19594	28.3625	109.905
Glycerohexose-2	3.05449	0.208435	1.79937	4.37635	3.1446	0.288926	1.2132	5.29959
Glycerol	10.6906	1.02369	4.88028	20.3539	7.34121	0.839362	4.06856	17.225
Glycerol-3-p	2.27349	0.127381	1.157	2.76817	1.64723	0.202423	0.956841	3.27315
Glycerophosphate	0.433473	0.0439481	0.206488	0.761295	0.155641	0.0176029	0.0906014	0.231629
Glycine	1.23937	0.10187	0.701104	1.88789	1.1845	0.146795	0.684804	2.87436
Hexose	1.29754	0.129979	0.766397	2.08081	1.34814	0.132923	0.819897	2.50412
Inositol, myo	0.779305	0.0579879	0.375415	1.19647	0.701722	0.0661047	0.408113	1.45927
Inositol, scyllo	7.57341	0.4563	5.23528	11.2209	9.07807	0.527253	5.82934	13.2498
Itaconic acid	2.76965	0.322285	1.6917	5.38115	2.42767	0.228583	0.665913	3.65884
Lactic acid	0.961143	0.139104	0.430825	2.06802	0.675784	0.0695415	0.407797	1.1901
Linoleic acid	1.88282	0.191679	0.966548	2.88009	0.95908	0.12581	0.440762	2.0696
Malic acid	16.082	2.88861	8.24489	50.9299	30.5005	3.60442	8.64015	51.5167
Malonic acid	1.03002	0.365729	0.129263	3.39905	0.96974	0.287482	0.120088	2.7651
Maltose	2.25029	0.151771	1.32962	3.10541	2.21455	0.139798	1.21345	3.1398
Mannitol	2.86888	1.6284	0.528402	17.4514	1.15261	0.142168	0.598814	2.08105
Mannose	8.26923	0.597219	4.63217	12.5673	8.94568	0.828444	1.39393	14.2827
Monomethylphosphate	0.626544	0.108884	0.402585	1.88129	0.754072	0.101195	0.314189	1.81575
N-acetylglutamic acid	0.540479	0.059604	0.238102	1.02195	0.493644	0.157375	0.121897	2.00424
Neochlorogenic acid	1.86578	0.16618	1.01682	2.93604	2.00243	0.605612	0.124981	8.43438
o-Coumaric acid	0.824718	0.325483	0.105668	3.41442	0.654217	0.165127	0.10362	1.74217
Palmitic acid	13.5524	0.970911	4.11264	20.1562	6.18822	0.805594	2.50549	12.3514
Phosphoric acid	4.60608	1.05387	2.42463	18.0115	9.01411	1.1535	1.7562	19.2899
Phytol	0.312326	0.0264067	0.206395	0.490672	0.242334	0.0230211	0.110643	0.442183
Pyroglutamic	2.47126	0.214515	1.12081	4.18245	1.92786	0.214405	0.987865	4.20692
Pyruvic acid	1.64155	0.209817	0.749161	3.63457	0.855721	0.105075	0.432966	1.74164
Quinic acid	0.949498	0.23569	0.426345	3.83837	2.31192	0.547025	0.657074	7.31866
Raffinose	13.186	2.4817	1.65095	31.8249	15.1882	3.69587	2.24469	50.1742
Ribose	0.71189	0.106586	0.286585	1.50433	0.519065	0.110953	0.215221	1.3396
Serine	0.337446	0.0294961	0.206987	0.620026	0.332783	0.0607139	0.0944627	0.767628
Sitosterol	0.543268	0.0265273	0.329482	0.74449	0.30754	0.0392431	0.0988525	0.535302
Sorbitol	0.853822	0.0584873	0.571074	1.38963	1.08007	0.123568	0.3978	2.00471
Stearic acid	1.44831	0.0489613	1.10677	1.79418	1.45525	0.0874066	1.08579	2.32318
Stigmasterol	0.322532	0.0751823	0.19964	1.29399	0.634214	0.0692779	0.21198	1.0968
Succinic acid	1.02236	0.133621	0.477285	1.80052	1.07071	0.124879	0.636361	1.65628
Sucrose	122.528	6.83777	83.0836	198.454	118.98	9.20178	81.8427	226.512
threonine	0.55783	0.0320766	0.390271	0.729171	0.463601	0.0680471	0.161279	1.13728
y-hydroxpyridine	1.22636	0.111366	0.732801	1.98707	1.39724	0.111995	0.875112	2.27507
