## Supplemental Table 1 for "Age-dependent increase in α-tocopherol and phytosterols in maize leaves exposed to elevated ozone pollution"

### Sheet: A-Time Point A
Table S1: Mean, standard error, minimum and maximum metabolite content measured in inbred lines B73 and Mo17 at timepoint A (DOY 216), timepoint B (DOY 225) and timepoint C (DOY 236).
B73 Time Point A	Ambient Ozone				Elevated Ozone					Mo17- Time Point A	Ambient Ozone				Elevated Ozone
Compound	Mean	StdErr	Min	Max	Mean	StdErr	Min	Max		Compound	Mean	StdErr	Min	Max	Mean	StdErr	Min	Max
Aconitic acid	62.9683	5.3991	27.4035	116.079	50.0474	4.63168	12.4483	93.514		Aconitic acid	83.6647	14.3592	18.8163	280.665	53.8525	4.74354	19.5071	86.1312
Alanine	10.28	1.29005	4.41414	24.9638	7.59644	0.850434	3.16005	16.3259		Alanine	4.81298	1.52687	0.478969	29.8197	3.03271	0.535204	1.00396	11.0426
a-tocopherol	1.52305	0.195501	0.468253	4.01372	1.71839	0.125829	0.807613	3.07733		a-tocopherol	2.51761	0.615498	0.663802	12.45	1.68375	0.183784	0.417566	2.95851
Campesterol	0.157163	0.00855689	0.0523101	0.212971	0.142431	0.00606258	0.101837	0.21154		Campesterol	0.131279	0.0281347	0.0399014	0.52622	0.0934821	0.00640492	0.0369517	0.155691
chlorgenic acid	0.653463	0.155119	0.208004	1.4388	0.693995	0.33876	0.0416894	6.72706		chlorgenic acid	0.809054	0.174807	0.00659	2.61823	0.368988	0.0871057	0.0386156	1.08446
citric acid	1.58376	0.396698	0.627285	8.14607	1.35727	0.179553	0.588401	2.95267		citric acid	1.32979	0.348738	0.2732	5.81653	1.30684	0.239118	0.635727	3.33482
Digalactosylglycerol	54.8715	5.41736	13.5907	112.522	46.3156	5.96413	8.13677	96.8894		Digalactosylglycerol	69.6954	13.9873	18.1625	268.096	31.4359	3.55636	1.77584	59.6386
Ethanolamine	5.80133	0.510902	2.63585	8.94532	5.44468	0.564541	3.39876	10.2506		Ethanolamine	5.18816	1.36918	0.357896	22.9148	2.94887	0.335913	0.562781	5.05553
Ferulic acid	0.615259	0.0536941	0.323588	1.30473	0.575456	0.0329921	0.329027	0.964374		Ferulic acid	0.700334	0.12531	0.160329	2.21998	0.534531	0.0467412	0.207161	0.911051
Fructose	330.682	23.9842	112.143	486.706	298.056	19.8585	147.516	488.237		Fructose	131.273	32.9445	22.3367	581.15	86.3453	6.83429	34.6398	155.918
GABA	11.32	2.33194	1.25977	29.4556	6.34495	1.25778	1.67895	22.2849		GABA	1.60017	0.358001	0.245923	5.93162	0.826888	0.125261	0.311498	1.83341
galactofuranose	7.62319	0.499643	4.64337	12.005	6.71003	0.368413	3.85687	9.3518		galactofuranose	2.41749	0.452767	0.681581	8.29325	1.92819	0.176636	0.956857	3.47208
Glucose	196.822	11.9222	88.7183	277.3	190.749	10.4697	106.359	262.268		Glucose	90.2919	21.9955	19.2401	407.716	61.3765	4.02845	27.2956	100.588
Glycerohexose-1	2.75066	0.208375	1.69374	4.06235	2.5817	0.181053	1.31457	3.59202		glycerohexose-1	5.89459	1.15818	1.56937	22.4542	3.57642	0.606559	1.11513	13.5363
Glycerohexose- 2	122.048	6.82789	70.9299	187.233	124.639	7.12633	78.098	173.014		Glycerohexose-2	131.79	27.4532	43.0893	542.524	71.9135	6.20656	27.306	118.538
Glycerol	36.3269	3.92599	9.48653	69.1681	27.2672	2.9955	10.9785	56.5166		Glycerol	19.6269	5.13436	1.67366	87.892	8.6843	1.02398	2.03069	17.4118
glycerol-3-p	1.74733	0.198467	0.604642	3.44859	1.60881	0.115986	0.926589	2.715		glycerol-3-p	1.51851	0.210193	0.352973	3.58552	1.27282	0.169003	0.460212	3.04581
Glycine	3.91488	0.504191	1.02228	8.42666	2.97727	0.350601	0.981741	6.60683		Glycine	7.01624	2.1415	0.272847	36.4343	2.96079	0.778994	0.340992	12.9892
Hexadecanoic acid	13.9233	1.12216	7.88329	28.9866	11.2681	0.712236	4.10021	18.5994		Hexadecanoic acid	0.5299	0.100534	0.0749928	1.65515	0.562993	0.115972	0.0853277	1.90021
Hexose	8.27109	0.821504	2.18764	13.9168	7.60854	0.763674	2.77653	13.2805		Hexose	3.83306	1.09854	0.539598	12.5371	1.99866	0.167074	0.708252	3.39203
inositol, myo	0.643418	0.0484334	0.275623	1.02053	0.711048	0.0421481	0.463851	1.20459		inositol, myo	0.411638	0.0686018	0.0930501	1.05936	0.328035	0.0341467	0.119192	0.615241
Inositol, scyllo	19.5108	0.895738	13.5155	25.1932	18.6514	0.649219	13.8671	23.7149		Inositol, scyllo	18.458	3.43128	5.2093	64.7345	12.1166	0.858914	6.00347	18.973
Itaconic acid	3.39171	0.206486	1.7307	5.84197	2.92587	0.184887	1.63039	4.50872		Itaconic acid	4.22812	0.684053	0.40217	10.0104	3.00564	0.484499	0.538358	6.79525
Linoleic acid	1.1707	0.259623	0.255123	4.61281	0.987847	0.188113	0.202236	3.14201		Linoleic acid	1.75569	0.391778	0.0770107	7.33631	0.679358	0.168491	0.143001	3.34225
Malic acid	14.4969	1.61875	2.71799	24.8432	15.9218	2.22246	6.88804	37.6622		Malic acid	17.5776	3.07511	3.88819	59.3945	16.3173	1.46171	5.33006	30.3146
Mannose	45.3095	3.43112	19.6686	66.7474	38.3604	3.02629	18.0231	64.3729		Mannose	16.3674	4.00833	3.54337	78.7908	11.1896	0.708868	3.82698	15.5832
Melibiose	1.61327	0.160842	0.886485	3.05614	2.09515	0.217231	0.970001	4.19534		Melibiose	0.573253	0.169998	0.189916	1.66701	0.994387	0.135345	0.243977	1.89222
Neochlorogenic acid	0.725667	0.184645	0.283445	2.80973	0.750462	0.272436	0.262243	3.73317		Neochlorogenic acid	6.98834	1.38028	0.141289	24.8361	2.47203	0.6034	0.186122	8.86365
O-Coumaric acid	6.09076	1.03612	0.877663	20.1961	5.27383	0.784135	1.03718	11.4822		O-Coumaric acid	2.91357	0.747196	0.105534	10.7574	1.38799	0.315214	0.034903	3.7195
Palmitic acid	1.6999	0.235718	0.197283	4.63803	1.58099	0.251179	0.137422	3.70771		Palmitic acid	17.4067	4.17026	3.88898	82.7785	7.3325	0.86183	2.37018	17.9515
phosphoric acid	4.45402	0.416097	2.55506	10.2894	5.61787	0.881584	2.1754	17.8965		phosphoric acid	4.63174	0.805172	0.765567	15.3518	6.8769	1.10129	1.09931	20.218
propan-1,2-diol	0.228717	0.0127529	0.187487	0.352822	0.238561	0.0175855	0.158523	0.408941		propan-1,2-diol	0.349526	0.0723609	0.108628	1.3245	0.204535	0.0171625	0.112036	0.342214
Pyroglutamic acid	4.33673	0.468235	1.99786	10.1207	3.1774	0.277692	1.58994	6.12154		Pyroglutamic acid	6.19168	1.07309	1.81736	19.4656	4.00277	0.347868	2.02625	7.82925
pyruvic acid	1.62371	0.137414	0.629294	2.6234	1.81117	0.146159	0.609828	2.71288		pyruvic acid	1.47199	0.399383	0.131491	6.6904	0.670205	0.0974629	0.126204	1.46903
Quinic acid	3.50314	0.325323	1.77208	8.01938	3.19728	0.272477	1.97517	7.65037		Quinic acid	1.48741	0.272734	0.418557	5.58338	1.25177	0.147369	0.563143	2.93905
Raffinose	14.8242	1.75971	5.62002	29.4026	19.0381	4.00461	1.57805	77.7807		Raffinose	24.5427	6.24848	4.38921	115.765	12.5813	1.44521	1.5239	24.7735
Ribose	1.63981	0.122405	0.913982	2.35504	1.23785	0.119964	0.689506	2.21299		Ribose	2.08058	0.465557	0.695393	9.23289	1.23902	0.0988127	0.511731	1.89064
Serine	1.14654	0.146931	0.30342	2.34714	0.810977	0.0968627	0.298276	1.49768		Serine	1.64353	0.474418	0.102629	8.54201	0.896267	0.194465	0.222068	3.02777
Sitosterol	0.854402	0.0445389	0.509081	1.16824	0.700899	0.0379538	0.419673	1.06349		Sitosterol	0.727013	0.155964	0.213768	3.09297	0.368253	0.0334815	0.0992746	0.665498
Stearic acid	1.41107	0.115188	0.786775	2.99492	1.35376	0.0747028	0.682705	2.32531		Stearic acid	1.78069	0.57455	0.350305	11.6245	0.873919	0.0620435	0.47634	1.54203
Stigmasterol	0.187267	0.00840901	0.142197	0.284876	0.24082	0.0225692	0.131222	0.492594		Stigmasterol	0.333469	0.0702088	0.0813966	1.38767	0.329633	0.0598952	0.091799	1.26598
Sucrose	285.015	18.2709	64.4737	468.396	239.265	15.7838	72.5712	369.427		Sucrose	178.929	37.1989	50.0596	568.218	93.3634	6.29694	48.1961	133.132
threonic acid	0.988461	0.116365	0.489558	2.21171	1.02824	0.0698233	0.667806	1.58725		threonic acid	0.592809	0.113545	0.224417	1.74213	0.456366	0.0460882	0.195424	0.902935
Threonine	0.866878	0.0997824	0.290662	1.57268	0.58536	0.0537023	0.32006	1.03804		Threonine	1.1844	0.310223	0.169682	5.96254	0.701839	0.0951671	0.193565	1.86257
y-hydroxypyridine	2.04863	0.0726823	1.56908	2.72266	2.12443	0.112051	1.22152	3.32367		y-hydroxypyridine	2.36953	0.587227	0.161097	8.99604	0.946269	0.155144	0.145888	2.26143

### Sheet: B-Time Point B
Table S1: Mean, standard error, minimum and maximum metabolite content measured in inbred lines B73 and Mo17 at timepoint A (DOY 216), timepoint B (DOY 225) and timepoint C (DOY 236).
B73 Time Point B	Average Ozone				Elevated Ozone					Mo17 Time Point B	Average Ozone				Elevated Ozone
Compound	Mean	StdErr	Min	Max	Mean	StdErr	Min	Max		Compound	Mean	StdErr	Min	Max	Mean	StdErr	Min	Max
Aconitic acid	46.7138	6.26872	11.324	121.371	54.5419	4.8097	8.17216	91.3334		Aconitic acid	0.151649	0.0139744	0.0387428	0.242213	0.167103	0.00989648	0.0648113	0.240776
Alanine	6.93531	0.917626	2.0478	19.0027	6.41728	0.966834	1.42285	16.8445		Alanine	28.8934	1.86872	13.9148	42.8253	26.251	1.7136	12.0477	45.3935
a-tocopherol	2.02537	0.123314	0.888193	3.02577	2.46436	0.407871	0.716007	9.46242		a-tocopherol	1.02863	0.115753	0.381506	2.17265	1.17988	0.0907174	0.369783	2.13784
Campesterol	0.176823	0.00613984	0.122977	0.211713	0.171145	0.00670854	0.134678	0.246865		Campesterol	1.00002	0.165582	0.178478	3.41432	1.12594	0.14619	0.282737	3.0726
Digalactosylglycerol	37.8268	5.6776	6.65564	95.5277	25.6509	6.16278	1.41522	110.729		Digalactosylglycerol	0.0589921	0.00274873	0.0351202	0.0822946	0.0698113	0.00297566	0.0518055	0.104858
Ferulic acid	0.551736	0.0331866	0.3503	0.867662	0.53392	0.0348845	0.296744	0.898359		Ferulic acid	23.6128	2.25016	5.53417	37.7564	24.2292	1.78559	11.5547	35.056
Fructose	465.189	20.142	233.152	638.653	435.248	26.9561	271.704	727.567		Fructose	0.288876	0.0192901	0.133781	0.432613	0.308826	0.0184292	0.193117	0.543537
galactofuranose	9.34533	0.439429	4.8169	12.5651	9.38462	0.87326	6.5871	23.9935		galactofuranose	33.3339	5.3395	7.18664	100.477	42.4605	7.16298	5.41083	130.27
Glucose	255.728	11.6345	143.826	379.113	253.042	20.5896	172.969	554.562		Glucose	1.14225	0.0657537	0.760678	1.64012	1.27135	0.0465224	0.961794	1.78097
glycerohexose-1	3.36391	0.157575	2.11169	4.56293	3.57635	0.299857	2.02131	5.71299		glycerohexose-1	25.5234	3.78692	5.49482	69.052	28.9994	3.85412	4.76464	73.0876
Glycerohexose-2	84.1521	9.13351	25.036	156.203	82.2726	10.7766	25.0967	215.188		Glycerohexose-2	2.26883	0.222706	0.932782	3.81598	2.53501	0.149089	1.49734	3.60554
Glycerol	40.9651	4.16674	9.37552	75.2185	35.3724	4.02913	7.47631	82.6285		Glycerol	38.1861	2.72897	14.6178	51.3714	40.5661	2.4713	16.4786	57.3644
glycerol-3-p	0.862915	0.0903926	0.372945	1.84409	1.10021	0.260781	0.314661	5.84257		glycerol-3-p	2.11711	0.213179	0.796213	3.83912	2.56741	0.254677	0.849793	5.08862
Glycine	3.82172	0.471318	1.23344	7.91577	2.6606	0.447681	0.872713	9.87716		Glycine	0.658912	0.0603527	0.0998067	1.12742	0.615528	0.0350499	0.305404	0.846532
Hexadecanoic acid	10.6704	0.593044	7.60746	16.5112	8.51586	0.933999	4.0752	19.2147		Hexadecanoic acid	1.03907	0.317549	0.089144	4.84877	1.79557	0.583093	0.0528852	9.36312
inositol, myo	0.487218	0.0463326	0.180516	0.809261	0.635163	0.0851897	0.25229	2.07765		inositol, myo	0.560308	0.0646733	0.0885884	1.29264	0.605345	0.0622483	0.20536	1.23916
Inositol, scyllo	19.0925	0.685548	12.4489	26.0688	20.9473	1.04023	11.6334	31.0663		Inositol, scyllo	0.179695	0.0108752	0.0960795	0.248718	0.184009	0.00861346	0.10912	0.252671
Itaconic acid	3.34775	0.260395	1.59383	6.55443	3.35423	0.196278	2.2107	4.95993		Itaconic acid	6.38441	0.429767	2.84141	11.1877	7.412	0.377767	4.56464	11.326
Linoleic acid	0.395424	0.0517838	0.192391	0.961653	0.407749	0.115263	0.142975	2.42745		Linoleic acid	1.07795	0.0742174	0.367024	1.5791	1.05465	0.0443662	0.710668	1.35643
Malic acid	6.97361	1.22079	1.87676	23.22	17.4488	2.79651	4.07715	49.6486		Malic acid	0.471421	0.051985	0.14329	1.03257	0.481619	0.0470029	0.177577	0.735825
Mannose	57.2777	5.56726	17.456	106.071	51.6354	4.19936	24.5421	88.8515		Mannose	7.8321	0.839519	1.80957	16.6306	9.41198	0.993476	3.92883	21.027
Melibiose	2.78287	0.443759	0.701072	6.01257	2.9167	0.348476	0.739736	6.66416		Melibiose	3.90846	0.496848	0.919566	8.82063	6.49216	0.92124	1.00124	15.8455
O-Coumaric acid	1.05648	0.310068	0.198692	5.05683	2.32935	1.49056	0.0872452	29.0128		O-Coumaric acid	0.435507	0.0737987	0.173439	0.984054	0.704197	0.093305	0.24312	1.52382
Palmitic acid	0.371813	0.0577199	0.112275	0.963531	0.864475	0.285641	0.220332	5.82698		Palmitic acid	0.793058	0.143049	0.203183	2.72301	0.813777	0.09966	0.301029	1.87892
phosphoric acid	3.73241	0.464822	1.65249	9.08164	7.65192	1.16609	1.91846	19.6861		phosphoric acid	4.18213	0.288439	1.48809	6.39369	4.45977	0.260046	1.9727	6.85556
propan-1,2-diol	0.267677	0.0191971	0.134379	0.45995	0.230156	0.0176896	0.124503	0.415571		propan-1,2-diol	3.5361	0.823363	0.601704	16.5748	2.91437	0.391846	1.23896	7.66278
Pyroglutamic acid	3.43752	0.291573	1.73359	5.93629	3.45547	0.601705	1.12016	12.106		Pyroglutamic acid	0.11115	0.00584417	0.0670766	0.140744	0.120092	0.00447646	0.0899073	0.165286
Pyruvic acid	1.43772	0.134416	0.651698	3.28448	1.1915	0.109904	0.544363	2.38453		Pyruvic acid	1.96244	0.13395	0.7919	3.12156	2.33199	0.117932	1.64215	3.41642
Quinic acid	4.12573	0.34394	2.65557	8.64054	5.42482	0.706553	2.23149	14.1196		Quinic acid	0.155447	0.0155292	0.0923132	0.295428	0.151136	0.011909	0.0986139	0.206509
Raffinose	16.7009	3.32399	1.03529	49.4708	15.181	4.96447	0.785848	79.4017		Raffinose	0.789347	0.142117	0.236895	2.85356	1.04537	0.1772	0.356824	2.86651
Ribose	3.30652	0.461576	1.64842	7.12181	2.58066	0.357199	1.11764	6.52766		Ribose	11.4967	1.52594	2.40921	27.0998	12.8149	1.18543	4.99076	23.099
Serine	1.45907	0.19548	0.353811	3.63199	0.995624	0.181646	0.401152	3.46081		Serine	0.573323	0.0572244	0.188505	1.285	0.765136	0.0681943	0.151466	1.3556
Sinapic acid	0.330793	0.0213718	0.221914	0.585105	0.256456	0.0192688	0.150273	0.455382		Sinapic acid	0.402844	0.0866837	0.115226	1.13901	0.302951	0.0516984	0.100526	0.725494
Sitosterol	0.832352	0.0396812	0.565531	1.1719	0.723764	0.0456217	0.431586	1.22359		Sitosterol	0.200838	0.0136584	0.119274	0.277873	0.181423	0.0119466	0.0875822	0.254852
Stearic acid	1.06269	0.066443	0.74422	1.8059	1.0864	0.0781697	0.668729	2.00052		Stearic acid	0.250628	0.0175481	0.095028	0.353979	0.255542	0.0151055	0.111633	0.389615
Stigmasterol	0.193183	0.0116717	0.135541	0.364043	0.287211	0.0228762	0.160535	0.446888		Stigmasterol	0.446846	0.0201441	0.314842	0.651264	0.492421	0.0175318	0.367057	0.678554
Sucrose	277.772	22.9072	6.13112	402.064	254.666	40.06	6.2143	651.728		Sucrose	0.11294	0.0111497	0.033714	0.242584	0.166566	0.0164191	0.0983887	0.369569
threonic acid	1.53679	0.127733	0.751291	2.97224	1.76279	0.120588	0.752961	2.64067		threonic acid	75.4115	3.20188	41.7993	101.633	73.0037	2.91758	51.4774	100.846
threonine	0.754634	0.0915949	0.242014	2.15573	0.625944	0.0461707	0.320371	1.19646		threonine	0.313944	0.029221	0.132859	0.660477	0.297213	0.0178275	0.17395	0.427045
y-hydroxypyridine	1.25509	0.082167	0.692991	2.11117	1.75124	0.423098	0.991881	8.87113		y-hydroxypyridine	0.179373	0.0145038	0.100949	0.284838	0.209776	0.0159744	0.106197	0.333049
11-Hexadecen-1-ol	0.614197	0.0310438	0.401339	0.851302	0.557084	0.0424183	0.267197	0.866556		11-Hexadecen-1-ol	0.373865	0.0346782	0.0564261	0.599027	0.430137	0.0268438	0.250674	0.633587

### Sheet: C- Time Point C
Table S1: Mean, standard error, minimum and maximum metabolite content measured in inbred lines B73 and Mo17 at timepoint A (DOY 216), timepoint B (DOY 225) and timepoint C (DOY 236).
B73- Time Point C	Ambient Ozone				Elevated Ozone					Mo17- Time Point C	Ambient Ozone				Elevated Ozone
Compound	Mean	StdErr	Min	Max	Mean	StdErr	Min	Max		Compound	Mean	StdErr	Min	Max	Mean	StdErr	Min	Max
Aconitic acid	42.788	7.1548	15.5779	108.016	46.9863	4.53228	23.6353	79.0546		Aconitic acid	0.474898	0.035971	0.332294	0.699534	0.310622	0.0630577	0.0641736	0.563076
Alanine	4.95147	0.607478	2.96411	10.5498	5.12371	0.540921	2.27693	8.82794		Alanine	10.9908	1.58173	1.61697	21.4677	10.313	2.14156	1.94995	33.9497
aminomalonic acid	1.13033	0.113626	0.752178	1.97802	1.51811	0.169125	0.405399	2.78028		aminomalonic acid	103.163	7.03693	67.9938	156.184	87.3841	11.3454	31.9618	219.49
a-tocopherol	3.1544	0.237971	2.10264	5.51882	3.86673	0.428617	1.92885	7.56292		a-tocopherol	2.33052	0.601135	0.710133	9.88386	2.30202	0.439197	0.299901	6.69059
Campesterol	0.145611	0.0119501	0.0787595	0.22927	0.132961	0.00796304	0.0881958	0.201114		Campesterol	0.770206	0.104736	0.326152	1.68162	1.10997	0.242536	0.292291	2.77845
chlorgenic acid	2.54397	0.744702	0.236269	9.68362	5.02343	0.986607	0.238882	15.0498		chlorgenic acid	3.71009	0.206426	2.7334	5.18619	5.74632	0.890616	1.77743	15.985
citric acid	0.999777	0.149375	0.549244	1.91355	1.59877	0.291893	0.623854	4.7106		citric acid	0.177006	0.00758209	0.143001	0.262141	0.208665	0.0313567	0.133	0.631456
Cyrptochlorogenic acid	0.744619	0.11395	0.236349	1.41792	0.703607	0.184264	0.286593	1.93028		Cyrptochlorogenic acid	4.375	0.638095	1.23992	9.80721	5.74857	0.699025	1.36085	11.7245
Digalactosylglycerol	116.684	11.1058	59.9633	219.63	64.406	10.8418	17.431	141.107		Digalactosylglycerol	1.64138	0.160737	0.902779	2.41971	2.4459	0.396607	1.01916	5.49439
Ethanolamine	4.74744	0.762526	2.44868	12.1519	4.70285	0.434568	2.65661	9.12706		Ethanolamine	66.8345	5.30542	30.3295	101.479	71.3664	11.1495	20.7032	210.694
Ferulic acid	0.349987	0.0466618	0.186767	0.729723	0.340423	0.0245718	0.160115	0.497836		Ferulic acid	5.05658	0.664586	2.98961	10.1332	4.49087	0.324084	2.68271	6.27617
Fructose	137.521	21.4369	16.7896	357.654	152.732	22.2856	25.99	383.671		Fructose	0.818051	0.0636461	0.412406	1.48216	0.902827	0.136616	0.44385	2.65803
galactofuranose	8.8433	0.824624	4.73001	14.7208	7.78555	0.71996	5.0911	15.7137		galactofuranose	127.053	16.4171	51.7831	239.35	90.0232	12.2923	15.2787	170.867
Glucose	85.9051	13.2371	11.4096	239.675	112.019	14.8148	27.103	265.866		Glucose	3.31081	0.261255	1.91426	4.88761	4.78186	0.814608	2.37676	15.7351
Glyceraldehyde	3.70365	0.858685	1.33896	14.957	4.90361	1.19112	1.40776	17.1288		Glyceraldehyde	94.7847	10.8387	42.5894	167.599	82.1344	15.3982	15.7299	263.174
glycerohexose-1	3.23067	0.314116	1.97836	5.96093	2.88508	0.291703	1.65971	5.58957		glycerohexose-1	3.02937	0.801806	1.44034	9.33804	2.05078	0.258498	0.998972	5.06854
Glycerohexose-2	109.856	16.9835	36.9621	291.154	82.1035	9.59818	26.5703	165.769		Glycerohexose-2	6.57743	0.428425	3.74953	9.65206	9.03705	1.67276	2.99849	31.7506
Glycerol	9.96542	1.26796	2.82868	19.8689	10.1586	1.51333	2.87568	25.6837		Glycerol	98.1691	5.17311	60.7215	128.21	85.7814	13.0213	21.2953	211.782
glycerol-3-p	2.02162	0.332586	1.06826	6.07172	1.95259	0.272896	0.768138	4.29629		glycerol-3-p	11.5305	1.27437	5.74642	21.806	10.3603	1.6224	4.10451	28.3311
Glycerophoshoryl glycerol	0.628582	0.0934199	0.248051	1.46837	0.469792	0.0743038	0.213844	0.901745		Glycerophoshoryl glycerol	2.87532	0.237064	1.4502	4.45392	2.2096	0.312784	0.535973	4.45087
Glycine	2.34348	0.336478	1.20882	4.65551	2.27047	0.306233	0.812108	4.9619		Glycine	0.402968	0.0464574	0.206163	0.69355	0.568717	0.118771	0.115438	1.65194
Hexadecanoic acid	10.189	1.31049	4.92939	23.2726	6.89966	0.902924	2.06175	14.7741		Hexadecanoic acid	8.33499	1.95822	1.9308	21.846	15.1043	4.13063	0.434849	45.5799
inositol, myo	0.612019	0.082629	0.251725	1.47898	0.798685	0.0729747	0.265358	1.40878		inositol, myo	2.00566	0.355078	0.873942	5.46838	2.7105	0.488717	0.555582	7.20612
Inositol, scyllo	13.5364	1.6583	6.21663	27.6167	12.916	0.949759	8.12783	18.8666		Inositol, scyllo	19.9502	1.74751	12.6173	39.594	19.3393	3.02771	10.3528	58.6936
Itaconic acid	1.4007	0.144792	0.781246	2.54151	1.5978	0.112963	0.741189	2.22533		Itaconic acid	0.874044	0.0851039	0.322081	1.55568	0.892073	0.0871305	0.229392	1.61589
Linoleic acid	1.10871	0.158897	0.260549	2.10626	0.889953	0.137972	0.252952	1.5488		Linoleic acid	2.55667	0.202564	1.62269	4.52348	2.79252	0.414609	0.758712	7.59073
Malic acid	10.8694	1.61265	2.3482	22.95	14.7327	1.97628	5.49591	32.7474		Malic acid	1.27033	0.132597	0.252757	1.87215	1.43072	0.35442	0.319569	6.1286
mannose	10.473	1.29371	5.89744	19.9308	13.2951	2.58025	3.48416	41.7134		mannose	29.1524	2.02084	14.9482	43.7501	35.123	5.20929	14.1757	93.444
Melibiose	0.87312	0.0910499	0.560153	1.51055	1.82578	0.241827	0.526337	3.57274		Melibiose	13.7743	1.55293	5.08332	25.5671	9.05829	1.44465	2.49106	17.1643
Neochlorogenic acid	2.79897	0.653747	0.31643	7.90452	2.43122	0.668813	0.206332	9.34494		Neochlorogenic acid	0.881935	0.132588	0.522637	1.7604	2.02747	0.339634	0.501956	5.05845
O-Coumaric acid	8.85964	1.83853	3.04103	22.9638	8.83281	1.70212	1.2313	19.7706		O-Coumaric acid	1.27571	0.188267	0.466899	2.95155	1.42983	0.280388	0.456419	4.99098
Palmatic acid	1.03188	0.192688	0.305762	2.92189	1.64365	0.276597	0.117601	3.14435		Palmatic acid	3.42068	0.434166	1.87427	6.80985	3.46514	0.404741	1.37081	6.37953
phosphoric acid	3.68541	0.672995	1.24919	11.2809	6.08805	1.19508	1.56653	18.526		phosphoric acid	0.793974	0.175015	0.314868	3.0175	1.68063	0.42256	0.34122	6.85258
Pyroglutamic acid	2.44937	0.324716	1.49233	6.36314	2.69254	0.241918	1.52742	5.22389		Pyroglutamic acid	11.8265	0.818434	6.57867	17.3594	13.3247	3.54299	3.43484	60.5468
Pyruvic acid	1.34876	0.316589	0.285665	5.1097	0.809056	0.108199	0.332359	1.72993		Pyruvic acid	13.2673	1.80352	5.6366	27.333	20.1188	4.05968	4.6406	55.0928
Quinic acid	3.445	0.311679	1.55883	6.1858	5.22337	0.3871	2.78884	8.50168		Quinic acid	3.09474	0.438094	1.4272	8.75667	3.71429	0.665791	1.03876	11.4592
Raffinose	82.5642	6.11073	31.6838	133.38	52.5058	8.48731	12.7754	121.033		Raffinose	0.539841	0.0422255	0.231905	0.792242	0.547162	0.080909	0.234777	1.14385
Sitosterol	0.707301	0.0740086	0.352152	1.47447	0.60287	0.053688	0.316301	1.13177		Sitosterol	2.77675	0.605307	1.20186	10.6104	4.9229	1.48288	1.57124	24.946
Stearic acid	1.25343	0.170085	0.641583	2.89135	1.00725	0.0545104	0.725302	1.46691		Stearic acid	30.9484	2.83548	11.995	47.133	42.0723	5.54093	13.1875	100.676
Stigmasterol	0.167802	0.0148504	0.10029	0.300562	0.204282	0.0200714	0.0970913	0.426946		Stigmasterol	0.684094	0.0343153	0.472737	0.936215	0.686319	0.105732	0.377885	2.08418
succinic acid	1.33545	0.121255	0.559512	2.24313	1.10464	0.111893	0.652658	2.10558		succinic acid	1.32554	0.0461964	1.05449	1.75956	2.08412	0.816608	0.667103	13.4083
Sucrose	300.843	31.5129	121.556	564.672	256.746	14.3273	153.782	368.88		Sucrose	0.233298	0.0113764	0.171875	0.339286	0.358838	0.0572569	0.171427	1.01289
threonic acid	0.690394	0.078953	0.303913	1.11633	0.762762	0.0963737	0.379372	1.30419		threonic acid	1.36846	0.113441	0.789973	1.92319	1.82995	0.384559	0.962286	6.3454
y-hydroxypyridine	3.01091	0.339416	1.53167	6.1303	2.97527	0.248873	1.2428	5.20087		y-hydroxypyridine	232.056	13.9528	164.799	346.766	258.554	38.2433	121.934	746.37
11-Hexadecen-1-ol	0.52099	0.0581115	0.25741	1.02946	0.359667	0.0420338	0.13002	0.59141		11-Hexadecen-1-ol	1.0342	0.0851223	0.609873	1.67376	1.36076	0.222205	0.716062	3.99272
9,12-Octadecadienoic acid	9.72572	1.51791	3.33802	20.3559	7.68492	1.35213	1.84202	14.8		9,12-Octadecadienoic acid	2.15136	0.199406	1.25852	3.29584	2.60839	0.438968	1.26582	8.06186
